# Signature reversion of three disease-associated gene signatures prioritizes cancer drug repurposing candidates

**DOI:** 10.1101/2023.03.10.532074

**Authors:** Jennifer L. Fisher, Elizabeth J. Wilk, Vishal H. Oza, Timothy C. Howton, Victoria Flanary, Amanda D. Clark, Anita B. Hjelmeland, Brittany N. Lasseigne

## Abstract

Drug repurposing is promising because approving a drug for a new indication requires fewer resources than approving a new drug. Signature reversion detects drug perturbations most inversely related to the disease-associated gene signature to identify drugs that may reverse that signature. We assessed the performance and biological relevance of three approaches for constructing disease-associated gene signatures (i.e, limma, DESeq2, and MultiPLIER) and prioritized the resulting drug repurposing candidates for four low-survival human cancers. Our results were enriched for candidates that had been used in clinical trials or performed well in the PRISM drug screen. Additionally, we found that pamidronate and nimodipine, drugs predicted to be efficacious against the brain tumor glioblastoma (GBM), inhibited the growth of a GBM cell line and cells isolated from a patient derived xenograft (PDX). Our results demonstrate that by applying multiple disease-associated gene signature methods, we prioritized several drug repurposing candidates for low-survival cancers.

**Graphical Abstract:** 
