## Supplementary material for "Signature reversion of three disease-associated gene signatures prioritizes cancer drug repurposing candidates": FILE1_sample_counts

### Sheet: Sheet1
Cancer	Number of Tumor Samples (TCGA)	Number of Control Non-tumor Samples (TCGA)	Number of Control Non-tumor Samples (GTEx)
Glioblastoma (IDH-wildtype) (GBM)	141	141	2931
Liver Hepatocellular Carcinoma (LIHC)	371	50	250
Lung Adenocarcinoma (LUAD)	540	59	655
Pancreatic Adenocarcinoma (PAAD)	169	4	360
