## Supplementary material for "Signature reversion of three disease-associated gene signatures prioritizes cancer drug repurposing candidates": FILE2_clinical_trial_cancer_summary

cancer	method	CT	Not_Cl	significant	PRISM
Liver hepatocellular carcinoma	DESeq2	1	5	FALSE	TRUE
Liver hepatocellular carcinoma	limma	6	6	TRUE	TRUE
Liver hepatocellular carcinoma	Transfer Learning	5	6	TRUE	FALSE
Glioblastoma	DESeq2	4	9	TRUE	TRUE
Glioblastoma	limma	7	8	TRUE	TRUE
Glioblastoma	Transfer Learning	7	11	TRUE	TRUE
Lung adenocarcinoma	DESeq2	3	53	FALSE	TRUE
Lung adenocarcinoma	limma	6	86	FALSE	TRUE
Lung adenocarcinoma	Transfer Learning	12	83	TRUE	FALSE
Pancreatic adenocarcinoma	DESeq2	3	27	FALSE	TRUE
Pancreatic adenocarcinoma	limma	3	36	FALSE	TRUE
Pancreatic adenocarcinoma	Transfer Learning	7	22	TRUE	TRUE
